# Convergent genome- and gene-level constraints shape repeated environmental adaptation in grasses

**DOI:** 10.64898/2026.06.01.729361

**Authors:** Sheng-Kai Hsu, Aimee J Schulz, Charles O Hale, Germano Costa-Neto, Zachary R Miller, Michelle C Stitzer, Travis Wrightsman, Jingjing Zhai, Wei-Yun Lai, Henry D Dawson, Qifan Wang, Taylor M AuBuchon-Elder, Lara J Brindisi, Elad Oren, Yun Luo, Beatrice A Konadu, Jonathan O Ojeda-Rivera, Matt Pennell, Elizabeth A Kellogg, M Cinta Romay, Edward S Buckler

## Abstract

Grasses (Poaceae) dominate terrestrial ecosystems and sustain global food security, yet the genomic principles enabling their repeated adaptation to extreme environments remain unresolved. Combining dense phylogenomic sampling, global environmental data, and genomic large language models (gLLMs), we characterize the mutational targets underlying environmental shift across 687 genomes from 561 species spanning 17 climate zones. We identify 17-30 phylogenetically independent transitions into extreme temperature, water, and soil environments, accompanied by convergent shifts in genome-scale molecular properties, including the Nitrogen-to-Carbon balance and the biosynthetic cost of the proteome. Our gLLMs-informed phylogenetic mixed modeling framework identifies 330 genes that repeatedly associated with distinct axes of environmental variation, highlighting the importance of protein modification and localization within extracellular and organellar compartments. Overlaying independent convergent selection tests identifies 27 high-confidence candidates for further characterization. Together, our results show that grass adaptation is canalized by layered constraints at genome-wide and gene-specific scales, producing predictable evolutionary trajectories.
