## Supplementary Table S1 for "Convergent genome- and gene-level constraints shape repeated environmental adaptation in grasses"

### Sheet: legend
Supplementary Table 1. Power estimates based on the simulation results
For each parameter configurations (as noted by theta: co-shift size, scenario and convergence level), this table presents the numbers of significant hits, the number of valid test, the power estimate and the confidence intervals

### Sheet: TableS1
theta	scenario	convergence	power	ci_lower	ci_upper	hits	total
0	empirical transition	1	0.05	0.0340937	0.0727682	25	500
0.05	empirical transition	1	0.166	0.135958	0.201135	83	500
0.1	empirical transition	1	0.512	0.468262	0.555555	256	500
0.15	empirical transition	1	0.898	0.868365	0.921566	449	500
0.2	empirical transition	1	0.988	0.97407	0.994489	494	500
0.25	empirical transition	1	0.998	0.988759	0.999647	499	500
0.3	empirical transition	1	1	0.992376	1	500	500
0.35	empirical transition	1	1	0.992376	1	500	500
0.4	empirical transition	1	1	0.992376	1	500	500
0.45	empirical transition	1	1	0.992376	1	500	500
0.5	empirical transition	1	1	0.992376	1	500	500
0	empirical transition	0.8	0.046	0.0308451	0.0680778	23	500
0.05	empirical transition	0.8	0.132	0.105117	0.164495	66	500
0.1	empirical transition	0.8	0.388	0.346296	0.431412	194	500
0.15	empirical transition	0.8	0.684	0.641978	0.723216	342	500
0.2	empirical transition	0.8	0.91	0.881691	0.932057	455	500
0.25	empirical transition	0.8	0.984	0.968749	0.991871	492	500
0.3	empirical transition	0.8	1	0.992376	1	500	500
0.35	empirical transition	0.8	1	0.992376	1	500	500
0.4	empirical transition	0.8	1	0.992376	1	500	500
0.45	empirical transition	0.8	1	0.992376	1	500	500
0.5	empirical transition	0.8	1	0.992376	1	500	500
0	empirical transition	0.5	0.058	0.0406837	0.0820562	29	500
0.05	empirical transition	0.5	0.076	0.055869	0.102596	38	500
0.1	empirical transition	0.5	0.188	0.15618	0.224578	94	500
0.15	empirical transition	0.5	0.33	0.290218	0.372374	165	500
0.2	empirical transition	0.5	0.556	0.512187	0.598959	278	500
0.25	empirical transition	0.5	0.742	0.701906	0.778404	371	500
0.3	empirical transition	0.5	0.856	0.82251	0.884062	428	500
0.35	empirical transition	0.5	0.964	0.943816	0.977109	482	500
0.4	empirical transition	0.5	0.978	0.961039	0.987672	489	500
0.45	empirical transition	0.5	0.998	0.988759	0.999647	499	500
0.5	empirical transition	0.5	0.998	0.988759	0.999647	499	500
0	empirical transition	0.3	0.056	0.0390256	0.0797448	28	500
0.05	empirical transition	0.3	0.054	0.0373744	0.0774266	27	500
0.1	empirical transition	0.3	0.102	0.0784344	0.131635	51	500
0.15	empirical transition	0.3	0.172	0.141454	0.207547	86	500
0.2	empirical transition	0.3	0.222	0.187769	0.26047	111	500
0.25	empirical transition	0.3	0.364	0.323011	0.407062	182	500
0.3	empirical transition	0.3	0.46	0.416785	0.503825	230	500
0.35	empirical transition	0.3	0.57	0.526234	0.612698	285	500
0.4	empirical transition	0.3	0.656	0.613314	0.696307	328	500
0.45	empirical transition	0.3	0.774	0.735332	0.80849	387	500
0.5	empirical transition	0.3	0.836	0.801005	0.865871	418	500
0	random transition - 1x	1	0.022	0.012328	0.0389609	11	500
0.05	random transition - 1x	1	0.116	0.0908137	0.147042	58	500
0.1	random transition - 1x	1	0.406	0.36383	0.449603	203	500
0.15	random transition - 1x	1	0.684	0.641978	0.723216	342	500
0.2	random transition - 1x	1	0.888	0.857346	0.912737	444	500
0.25	random transition - 1x	1	0.962	0.941415	0.97554	481	500
0.3	random transition - 1x	1	0.988	0.97407	0.994489	494	500
0.35	random transition - 1x	1	0.992	0.979613	0.996885	496	500
0.4	random transition - 1x	1	0.998	0.988759	0.999647	499	500
0.45	random transition - 1x	1	1	0.992376	1	500	500
0.5	random transition - 1x	1	0.996	0.985534	0.998902	498	500
0	random transition - 1x	0.8	0.056	0.0390256	0.0797448	28	500
0.05	random transition - 1x	0.8	0.102	0.0784344	0.131635	51	500
0.1	random transition - 1x	0.8	0.238	0.202759	0.277236	119	500
0.15	random transition - 1x	0.8	0.496	0.452373	0.539688	248	500
0.2	random transition - 1x	0.8	0.692	0.650198	0.730874	346	500
0.25	random transition - 1x	0.8	0.862	0.828998	0.889482	431	500
0.3	random transition - 1x	0.8	0.934	0.908761	0.952621	467	500
0.35	random transition - 1x	0.8	0.988	0.97407	0.994489	494	500
0.4	random transition - 1x	0.8	0.992	0.979613	0.996885	496	500
0.45	random transition - 1x	0.8	0.994	0.98251	0.997957	497	500
0.5	random transition - 1x	0.8	0.996	0.985534	0.998902	498	500
0	random transition - 1x	0.5	0.064	0.045696	0.0889524	32	500
0.05	random transition - 1x	0.5	0.078	0.0575814	0.104854	39	500
0.1	random transition - 1x	0.5	0.114	0.0890369	0.144849	57	500
0.15	random transition - 1x	0.5	0.258	0.221596	0.298094	129	500
0.2	random transition - 1x	0.5	0.354	0.313342	0.396884	177	500
0.25	random transition - 1x	0.5	0.54	0.496175	0.583215	270	500
0.3	random transition - 1x	0.5	0.682	0.639925	0.7213	341	500
0.35	random transition - 1x	0.5	0.788	0.750048	0.82156	394	500
0.4	random transition - 1x	0.5	0.862	0.828998	0.889482	431	500
0.45	random transition - 1x	0.5	0.924	0.897404	0.944131	462	500
0.5	random transition - 1x	0.5	0.946	0.922573	0.962626	473	500
0	random transition - 1x	0.3	0.052	0.0357303	0.0751011	26	500
0.05	random transition - 1x	0.3	0.048	0.0324652	0.0704272	24	500
0.1	random transition - 1x	0.3	0.07	0.0507597	0.0957972	35	500
0.15	random transition - 1x	0.3	0.126	0.0997353	0.157968	63	500
0.2	random transition - 1x	0.3	0.18	0.148805	0.216075	90	500
0.25	random transition - 1x	0.3	0.252	0.215934	0.291848	126	500
0.3	random transition - 1x	0.3	0.346	0.305621	0.388727	173	500
0.35	random transition - 1x	0.3	0.388	0.346296	0.431412	194	500
0.4	random transition - 1x	0.3	0.476	0.432574	0.519792	238	500
0.45	random transition - 1x	0.3	0.548	0.504175	0.591093	274	500
0.5	random transition - 1x	0.3	0.626	0.582779	0.6673	313	500
0	random transition - 2x	1	0.036	0.0228911	0.0561843	18	500
0.05	random transition - 2x	1	0.214	0.180303	0.252058	107	500
0.1	random transition - 2x	1	0.634	0.590904	0.675052	317	500
0.15	random transition - 2x	1	0.942	0.917944	0.959316	471	500
0.2	random transition - 2x	1	0.98	0.96358	0.989101	490	500
0.25	random transition - 2x	1	0.998	0.988759	0.999647	499	500
0.3	random transition - 2x	1	0.994	0.98251	0.997957	497	500
0.35	random transition - 2x	1	0.998	0.988759	0.999647	499	500
0.4	random transition - 2x	1	0.998	0.988759	0.999647	499	500
0.45	random transition - 2x	1	0.998	0.988759	0.999647	499	500
0.5	random transition - 2x	1	0.996	0.985534	0.998902	498	500
0	random transition - 2x	0.8	0.044	0.029234	0.0657194	22	500
0.05	random transition - 2x	0.8	0.164	0.134129	0.198995	82	500
0.1	random transition - 2x	0.8	0.498	0.454357	0.541674	249	500
0.15	random transition - 2x	0.8	0.822	0.786055	0.853035	411	500
0.2	random transition - 2x	0.8	0.948	0.924899	0.96427	474	500
0.25	random transition - 2x	0.8	0.99	0.976807	0.995721	495	500
0.3	random transition - 2x	0.8	0.986	0.971387	0.993202	493	500
0.35	random transition - 2x	0.8	0.994	0.98251	0.997957	497	500
0.4	random transition - 2x	0.8	0.998	0.988759	0.999647	499	500
0.45	random transition - 2x	0.8	0.996	0.985534	0.998902	498	500
0.5	random transition - 2x	0.8	0.996	0.985534	0.998902	498	500
0	random transition - 2x	0.5	0.06	0.0423484	0.0843611	30	500
0.05	random transition - 2x	0.5	0.102	0.0784344	0.131635	51	500
0.1	random transition - 2x	0.5	0.226	0.19151	0.264668	113	500
0.15	random transition - 2x	0.5	0.442	0.399076	0.485808	221	500
0.2	random transition - 2x	0.5	0.672	0.629673	0.711704	336	500
0.25	random transition - 2x	0.5	0.804	0.766943	0.836422	402	500
0.3	random transition - 2x	0.5	0.9	0.870578	0.923322	450	500
0.35	random transition - 2x	0.5	0.958	0.936648	0.972368	479	500
0.4	random transition - 2x	0.5	0.976	0.958523	0.986219	488	500
0.45	random transition - 2x	0.5	0.99	0.976807	0.995721	495	500
0.5	random transition - 2x	0.5	0.99	0.976807	0.995721	495	500
0	random transition - 2x	0.3	0.05	0.0340937	0.0727682	25	500
0.05	random transition - 2x	0.3	0.066	0.0473785	0.0912394	33	500
0.1	random transition - 2x	0.3	0.108	0.0837228	0.138255	54	500
0.15	random transition - 2x	0.3	0.206	0.172857	0.243626	103	500
0.2	random transition - 2x	0.3	0.282	0.244336	0.322988	141	500
0.25	random transition - 2x	0.3	0.438	0.395148	0.481797	219	500
0.3	random transition - 2x	0.3	0.56	0.516197	0.602888	280	500
0.35	random transition - 2x	0.3	0.656	0.613314	0.696307	328	500
0.4	random transition - 2x	0.3	0.784	0.745837	0.817832	392	500
0.45	random transition - 2x	0.3	0.844	0.809585	0.873169	422	500
0.5	random transition - 2x	0.3	0.878	0.846395	0.903841	439	500
0	random transition - 1/2x	1	0.054	0.0373744	0.0774266	27	500
0.05	random transition - 1/2x	1	0.086	0.0644731	0.11384	43	500
0.1	random transition - 1/2x	1	0.128	0.101527	0.160146	64	500
0.15	random transition - 1/2x	1	0.344	0.303693	0.386686	172	500
0.2	random transition - 1/2x	1	0.568	0.524225	0.610738	284	500
0.25	random transition - 1/2x	1	0.702	0.660493	0.740427	351	500
0.3	random transition - 1/2x	1	0.814	0.777546	0.845666	407	500
0.35	random transition - 1/2x	1	0.908	0.879461	0.930317	454	500
0.4	random transition - 1/2x	1	0.952	0.929573	0.967535	476	500
0.45	random transition - 1/2x	1	0.974	0.956029	0.984744	487	500
0.5	random transition - 1/2x	1	0.986	0.971387	0.993202	493	500
0	random transition - 1/2x	0.8	0.056	0.0390256	0.0797448	28	500
0.05	random transition - 1/2x	0.8	0.092	0.0696827	0.120539	46	500
0.1	random transition - 1/2x	0.8	0.14	0.112323	0.173167	70	500
0.15	random transition - 1/2x	0.8	0.22	0.185901	0.258369	110	500
0.2	random transition - 1/2x	0.8	0.378	0.336581	0.42128	189	500
0.25	random transition - 1/2x	0.8	0.534	0.490182	0.577299	267	500
0.3	random transition - 1/2x	0.8	0.616	0.572639	0.657592	308	500
0.35	random transition - 1/2x	0.8	0.776	0.73743	0.810361	388	500
0.4	random transition - 1/2x	0.8	0.832	0.796726	0.862212	416	500
0.45	random transition - 1/2x	0.8	0.91	0.881691	0.932057	455	500
0.5	random transition - 1/2x	0.8	0.944	0.920255	0.960974	472	500
0	random transition - 1/2x	0.5	0.054	0.0373744	0.0774266	27	500
0.05	random transition - 1/2x	0.5	0.058	0.0406837	0.0820562	29	500
0.1	random transition - 1/2x	0.5	0.094	0.0714264	0.122765	47	500
0.15	random transition - 1/2x	0.5	0.126	0.0997353	0.157968	63	500
0.2	random transition - 1/2x	0.5	0.2	0.167285	0.237289	100	500
0.25	random transition - 1/2x	0.5	0.264	0.227268	0.304331	132	500
0.3	random transition - 1/2x	0.5	0.328	0.288296	0.370327	164	500
0.35	random transition - 1/2x	0.5	0.392	0.350187	0.435459	196	500
0.4	random transition - 1/2x	0.5	0.524	0.480208	0.567426	262	500
0.45	random transition - 1/2x	0.5	0.578	0.534277	0.620534	289	500
0.5	random transition - 1/2x	0.5	0.684	0.641978	0.723216	342	500
0	random transition - 1/2x	0.3	0.04	0.0260408	0.0609736	20	500
0.05	random transition - 1/2x	0.3	0.046	0.0308451	0.0680778	23	500
0.1	random transition - 1/2x	0.3	0.074	0.0541612	0.100335	37	500
0.15	random transition - 1/2x	0.3	0.072	0.052458	0.0980684	36	500
0.2	random transition - 1/2x	0.3	0.094	0.0714264	0.122765	47	500
0.25	random transition - 1/2x	0.3	0.128	0.101527	0.160146	64	500
0.3	random transition - 1/2x	0.3	0.156	0.126831	0.190415	78	500
0.35	random transition - 1/2x	0.3	0.21	0.176577	0.247845	105	500
0.4	random transition - 1/2x	0.3	0.252	0.215934	0.291848	126	500
0.45	random transition - 1/2x	0.3	0.338	0.297913	0.380557	169	500
0.5	random transition - 1/2x	0.3	0.32	0.280618	0.362127	160	500
